# Do pollinators play a role in shaping the essential amino acids found in nectar?

**DOI:** 10.1101/2024.09.30.615756

**Authors:** Rachel H. Parkinson, Eileen F. Power, Kieran Walter, Alex E. McDermott-Roberts, Jonathan G. Pattrick, Geraldine A. Wright

## Abstract

- Plants produce floral nectar as a reward for pollinators, which contains carbohydrates and amino acids (AAs). We designed experiments to test whether pollinators could exert selection pressure on the profiles of AAs in nectar.
- We used HPLC to measure the free amino acids and sugars in the nectar of 102 UK plant species. Six distinct profiles of essential amino acids (EAAs) were defined using the relative proportions of AAs with a clustering algorithm; we then tested bumblebee (*Bombus terrestris*) preferences for the EAA profiles and proline using a two-choice assay.
- We found a phylogenetic signal for the proportions of phenylalanine, methionine and proline as well as the total concentrations of essential and non-essential AAs. However, there was no phylogenetic signal for EAA profile. Bumblebees did not exhibit a preference for any of the six EAA nectar profiles, however, four of the EAA profiles stimulated feeding. In contrast, bumblebees avoided proline in an inverse concentration-dependent manner.
- Our data indicate that bees are likely to have mechanisms for the post-ingestive evaluation of free AAs in solution but are unlikely to taste EAAs at nectar-relevant quantities. We predict that EAAs increase nectar value to bumblebees post-ingestively.
