## Supplemental_Table_1 for "Do pollinators play a role in shaping the essential amino acids found in nectar?"

### Sheet: AA_table_needs_editing
Family	Genus	Species	Samples	Cluster	Total sugars SEV (M)		Sucrose SEV (M)		Fructose SEV (M)		Glucose SEV (M)		Total EAAs (μM)		Total non-EAAs (μM)		His (μM)		Thr (μM)		Arg (μM)		Val (μM)		Met (μM)		Trp (μM)		Phe (μM)		Ile (μM)		Leu (μM)		Lys (μM)		Pro (μM)		DOPI Record		Plant genus level DOPI record
					mean	sd	mean	sd	mean	sd	mean	sd	mean	sd	mean	sd	mean	sd	mean	sd	mean	sd	mean	sd	mean	sd	mean	sd	mean	sd	mean	sd	mean	sd	mean	sd	mean	sd	B. terrestris/lucorum	Bombus sp.	B terrestris/lucorum	Bombus sp.
Amaryllidaceae	Agapanthus	Agapanthus campanulatus	3	F	0.66	0.397	0.158	0.258	0.264	0.228	0.238	0.247	0.017	0.004	0.005	0.001	0	0	0.001	0	0.003	0.001	0.006	0	0	0	0	0	0	0	0	0	0.002	0.002	0.005	0.007	0.002	0.001	N	N	Y	Y
Apocynaceae	Vinca	Vicia difformis	3	A	0.408	0.15	0.255	0.083	0.064	0.023	0.089	0.045	0.02	0.005	0.01	0.001	0	0	0.001	0	0	0	0	0	0.009	0	0	0	0.003	0.001	0	0	0	0	0.007	0.004	0.007	0.002	N	N	Y	Y
Asteraceae	Echinops	Echinops ritro	3	A	0.362	0.218	0.12	0.118	0.189	0.089	0.054	0.017	0.01	0.005	0.002	0.001	0	0	0	0	0	0	0	0	0.001	0	0	0	0.001	0.001	0	0	0	0	0.008	0.005	0.001	0	N	N	Y	Y
Asteraceae	Centaurea	Centaurea nigra	6	C	0.953	0.948	0.327	0.416	0.339	0.312	0.286	0.342	1.081	1.032	0.791	1.079	0.221	0.462	0.03	0.059	0.07	0.129	0.091	0.187	0.285	0.474	0	0	0.121	0.194	0.198	0.418	0.037	0.055	0.03	0.04	0.026	0.054	Y	Y	Y	Y
Asteraceae	Osteospermum	Osteospermum jucundum	13	E	0.831	0.53	0.001	0.002	0.453	0.294	0.377	0.235	74.04	80.815	39.325	58.537	6.01	7.412	2.061	3.746	4.946	8.228	4.515	3.919	0.857	1.942	0.013	0.019	47.692	67.95	4.492	10.897	3.381	3.729	0.074	0.266	17.271	23.264	N	N	N	N
Asteraceae	Euryops	Euryops tysonii	20	F	0.498	0.709	0.004	0.009	0.235	0.342	0.259	0.369	35.442	26.892	36.749	40.815	1.801	1.871	0.684	0.741	3.918	5.433	8.958	19.821	4.284	4.024	0	0.001	5.808	13.752	1.732	2.161	5.009	8.307	3.248	5.83	12.911	20.334	N	N	N	N
Balsaminaceae	Impatiens	Impatiens glandulifera	24	E	0.979	0.451	0.467	0.421	0.487	0.255	0.025	0.029	0.582	0.326	0.182	0.131	0.017	0.02	0.051	0.21	0.059	0.051	0.046	0.072	0.091	0.119	0	0	0.128	0.223	0.028	0.04	0.035	0.029	0.126	0.096	0.058	0.085	Y	Y	Y	Y
Bignoniaceae	Eccremocarpus	Eccremocarpus scaber	6	B	0.567	0.282	0.289	0.23	0.222	0.11	0.056	0.032	19.5	21.255	34.802	36.489	2.893	6.521	1.299	3.181	4.034	5.914	0.939	1.49	2.889	3.185	0	0	1.614	3.148	0.712	1.068	3.103	6.201	2.016	4.764	3.091	6.055	N	Y	Y	Y
Boraginaceae	Echium	Echium vulgare	3	A	0.375	0.163	0.051	0.058	0.231	0.173	0.093	0.042	0.014	0.004	0.01	0.007	0	0	0.001	0	0	0	0	0	0.001	0	0	0	0	0	0.001	0.001	0	0	0.011	0.005	0.002	0	Y	Y	Y	Y
Boraginaceae	Symphytum	Symphytum x uplandicum	9	B	0.768	0.218	0.636	0.291	0.081	0.073	0.052	0.106	6.945	11.085	1783.29	3160.67	0.143	0.174	0.141	0.252	0.345	0.536	0	0	0	0	1.323	0.93	0	0	0.026	0.047	4.967	10.207	0	0	1777.6	3160.05	Y	Y	Y	Y
Boraginaceae	Anchusa	Anchusa officinalis	8	C	0.331	0.219	0.143	0.154	0.14	0.097	0.048	0.052	0.014	0.012	0.004	0.003	0	0	0	0	0	0	0.001	0.002	0.001	0.001	0	0	0.001	0.001	0.002	0.004	0.005	0.01	0.003	0.004	0	0.001	Y	Y	Y	Y
Boraginaceae	Borago	Borago officinalis	5	D	0.577	0.134	0.259	0.107	0.174	0.037	0.144	0.038	2.596	3.84	0.524	0.582	0	0	1.499	3.338	0.086	0.177	0.876	1.717	0.002	0.004	0.001	0.001	0.047	0.056	0.002	0.004	0.034	0.061	0.049	0.067	0.124	0.227	Y	Y	Y	Y
Brassicaceae	Brassica	Brassica napus	8	A	0.258	0.239	0.005	0.01	0.116	0.11	0.137	0.123	1.472	0.853	0.764	0.86	0.06	0.113	0.022	0.013	0.043	0.035	0.033	0.093	0.583	0.146	0	0	0.179	0.44	0.005	0.008	0.059	0.104	0.487	0.575	0.575	0.779	Y	Y	Y	Y
Brassicaceae	Sinapis	Sinapis arvensis	4	C	0.248	0.093	0.007	0.013	0.128	0.046	0.113	0.043	0.485	0.26	0.04	0.009	0	0	0	0	0	0	0	0	0.357	0.133	0	0	0.118	0.135	0.008	0.009	0.003	0.001	0	0	0	0	Y	Y	Y	Y
Campanulaceae	Lobelia	Lobelia tupa	14	B	0.63	0.425	0.37	0.137	0.216	0.243	0.045	0.145	12.003	9.855	34.246	78.27	0.821	2.005	0.611	1.228	3.197	3.079	2.473	6.467	1.647	1.905	0.001	0.001	1.298	2.167	1.318	1.755	0.333	0.609	0.305	0.641	20.35	54.342	N	N	Y	Y
Campanulaceae	Platycodon	Platycodon grandiflorus	3	E	0.698	0.174	0.224	0.179	0.276	0.051	0.198	0.036	0.183	0.175	0.031	0.011	0.001	0.001	0	0	0.057	0.048	0.024	0.007	0	0	0	0	0.07	0.121	0.02	0.017	0.004	0.003	0.009	0.012	0.011	0.002	N	N	N	N
Caprifoliaceae	Sambucus	Sambucus nigra	4	B	0.203	0.048	0.001	0.001	0.111	0.027	0.091	0.022	0.856	0.571	1.628	1.805	0.02	0.022	0	0	0.033	0.018	0	0	0.256	0.093	0	0	0.012	0.02	0.142	0.129	0.038	0.035	0.356	0.45	1.535	1.773	Y	Y	Y	Y
Caprifoliaceae	Lonicera	Lonicera periclymenum	18	C	0.797	0.779	0.59	0.617	0.125	0.124	0.081	0.084	8.774	12.825	7.739	10.25	0.878	2.757	0.201	0.312	0.196	0.309	0.68	1.557	2.37	2.634	0.001	0.005	1.87	2.624	0.606	2.434	1.793	6.312	0.177	0.752	4.632	9.204	Y	Y	Y	Y
Caprifoliaceae	Lonicera	Lonicera tragophylla	4	C	0.664	0.606	0.487	0.385	0.1	0.13	0.077	0.092	7.727	2.876	9.309	14.455	0.216	0.255	0.589	1.177	0.41	0.188	0.918	1.789	1.281	1.659	0	0	0	0	0.564	0.543	2.346	2.721	1.403	1.923	2.493	4.515	N	N	Y	Y
Caprifoliaceae	Symphoricarpos	Symphoricarpos albus	20	E	0.565	0.244	0.268	0.273	0.232	0.204	0.065	0.052	1.568	1.497	0.783	1.767	0.064	0.076	0	0	0.095	0.164	0.282	0.269	0.036	0.076	0	0	0.926	1.034	0.014	0.029	0.074	0.105	0.077	0.136	0.606	1.606	Y	Y	Y	Y
Caryophyllaceae	Lychnis	Lychnis floscuculi	8	B	1.04	0.306	0.444	0.134	0.346	0.112	0.252	0.083	24.304	36.689	2840.47	7169.95	0.617	1.447	0.918	1.468	0.457	0.695	0	0	0	0	5.215	3.179	16.856	36.437	0.106	0.274	0.137	0.386	0	0	2833.35	7168.77	N	N	N	Y
Caryophyllaceae	Dianthus	Dianthus plumarius	6	F	0.311	0.177	0.253	0.158	0.043	0.02	0.015	0.006	28.548	17.502	21.343	21.033	3.841	7.451	1.996	2.409	2.908	1.316	6.394	3.537	0.071	0.12	0	0	5.735	1.609	4.89	1.853	2.342	2.814	0.373	0.583	11.967	22.849	N	N	Y	Y
Caryophyllaceae	Saponaria	Saponaria officinalis	4	F	0.427	0.225	0.33	0.205	0.079	0.022	0.018	0.011	0.098	0.096	0.053	0.055	0	0	0	0	0.012	0.015	0.062	0.107	0	0	0	0	0.022	0.034	0	0	0.002	0.004	0	0	0.021	0.042	N	N	N	N
Convolvulaceae	Calystegia	Calystegia sepium	5	E	0.689	0.696	0.372	0.559	0.249	0.183	0.068	0.049	2.575	1.854	0.799	0.646	0.734	1.618	0.088	0.179	0.104	0.122	0.261	0.321	0.134	0.155	0	0	0.933	1.154	0.106	0.061	0.164	0.211	0.051	0.063	0.11	0.145	Y	Y	Y	Y
Crassulaceae	Sedum	Sedum kamtschaticum	3	A	0.883	0.418	0.549	0.268	0.183	0.084	0.151	0.067	0.012	0.005	0.003	0.002	0	0	0	0	0	0	0	0	0.004	0.001	0	0	0	0	0.003	0	0	0	0.004	0.005	0.001	0.001	N	N	Y	Y
Dipsacaceae	Cepholaria	Cephalaria leucantha	3	A	1.09	0.383	0.367	0.237	0.368	0.104	0.351	0.126	0.021	0	0.003	0.001	0	0	0	0	0	0	0.007	0	0	0	0	0	0	0	0	0	0	0	0.013	0.001	0.002	0	N	N	Y	Y
Dipsacaceae	Knautia	Knautia arvensis	8	B	1.14	0.938	0.248	0.361	0.448	0.275	0.442	0.345	19.695	30.282	25.012	31.807	1.154	1.65	0.242	0.38	2.488	4.558	10.562	19.53	1.382	2.272	0	0	0.003	0.007	1.806	2.339	0.885	1.325	1.173	2.953	10.487	15.379	Y	Y	Y	Y
Dipsacaceae	Scabiosa	Scabiosa caucasia	14	B	1.32	1.18	0.295	0.386	0.543	0.477	0.479	0.421	18.938	22.751	35.378	47.637	0.835	1.232	0.528	0.473	2.151	2.301	5.289	16.074	2.486	3.87	0.001	0.004	1.401	2.249	2.083	2.226	1.553	1.937	2.609	3.914	19.464	31.548	N	N	Y	Y
Dipsacaceae	Scabiosa	Scabiosa columbaria	14	B	0.681	0.543	0.072	0.077	0.338	0.304	0.272	0.232	27.223	35.421	106.67	200.963	1.873	4.516	1.745	2.623	2.793	5.772	4.607	11.386	4.51	5.547	0	0	0.534	1.343	4.093	5.333	2.26	3.551	4.809	12.299	54.86	120.9	Y	Y	Y	Y
Dipsacaceae	Knautia	Knautia macedonica	9	F	0.698	0.988	0.219	0.464	0.258	0.3	0.221	0.269	17.88	16.051	41.844	73.033	1.989	3.187	0.703	1.483	1.919	3.134	4.34	12.689	4.779	2.953	0.001	0.002	1.145	1.668	0.945	1.297	0.689	0.765	1.37	3.648	7.946	6.964	Y	Y	Y	Y
Fabaceae	Anthyllis	Anthyllis vulneraria	3	B	0.662	0.425	0.252	0.225	0.308	0.163	0.102	0.061	8.591	2.333	4484.92	7041.11	0.344	0.278	0	0	0.178	0.163	2.371	0.252	0	0	1.131	1.471	0	0	0.005	0.009	4.563	3.673	0	0	4480.13	7039.74	Y	Y	Y	Y
Fabaceae	Lathyrus	Lathyrus pratensis	10	B	0.696	0.595	0.279	0.391	0.326	0.236	0.092	0.05	1.504	1.35	0.466	0.505	0.013	0.021	0.061	0.127	0.149	0.194	0.143	0.187	0.056	0.159	0	0	0.861	1.078	0.109	0.202	0.07	0.086	0.042	0.063	0.042	0.094	Y	Y	Y	Y
Fabaceae	Trifolium	Trifolium pratense	13	B	0.438	0.218	0.177	0.166	0.182	0.137	0.079	0.048	0.608	0.75	2.426	7.301	0.015	0.022	0.081	0.143	0.037	0.053	0.039	0.097	0.121	0.189	0	0	0.053	0.101	0.032	0.072	0.025	0.043	0.205	0.701	2.107	6.902	Y	Y	Y	Y
Fabaceae	Lathyrus	Lathyrus odoratus	5	D	0.67	0.907	0.392	0.611	0.187	0.215	0.09	0.111	0.484	0.353	0.648	0.413	0	0	0.188	0.295	0.057	0.024	0.076	0.067	0.008	0.015	0.07	0.084	0.016	0.015	0.02	0.014	0.028	0.021	0.021	0.034	0.348	0.258	Y	Y	Y	Y
Fabaceae	Vicia	Vicia cracca	5	D	0.984	0.388	0.375	0.381	0.378	0.07	0.231	0.061	16.274	34.707	8.065	16.987	0.004	0.006	0.112	0.104	9.901	22.102	2.827	5.023	0.001	0.002	0.002	0.004	1.072	2.35	1.124	2.504	1.002	2.224	0.229	0.512	3.348	7.389	Y	Y	Y	Y
Francoaceae	Francoa	Francoa sonchifolia	3	A	0.987	0.161	0.363	0.104	0.251	0.019	0.373	0.048	0.014	0.016	0.003	0.003	0	0	0	0	0.001	0	0	0	0.003	0.003	0	0	0.001	0.002	0.001	0.002	0	0	0.007	0.011	0.001	0	N	N	N	N
Geraniaceae	Geranium	Geranium macrorrhizum	9	B	1.77	1.43	0.453	0.438	0.812	0.769	0.506	0.4	13.627	10.705	32.553	37.198	0.794	1.234	2.226	3.848	2.898	4.078	1.948	2.875	1.905	3.649	0	0	0.787	1.023	1.167	1.724	1.295	2.248	0.608	1.083	13.8	16.117	Y	Y	Y	Y
Geraniaceae	Geranium	Geranium sanguineum	21	B	0.698	0.676	0.083	0.117	0.332	0.322	0.283	0.265	26.183	35.052	65.231	81.04	2.035	2.704	1.864	1.977	4.683	9.934	2.207	4.705	3.475	3.656	0	0.001	6.319	8.354	2.569	6.948	2.512	5.583	0.519	1.293	42.362	70.375	Y	Y	Y	Y
Geraniaceae	Geranium	Geranium Roxanne	3	C	1.07	0.064	0.387	0.053	0.341	0.014	0.34	0.014	0.004	0.004	0.006	0.002	0	0	0	0	0	0	0	0	0.002	0.002	0	0	0	0.001	0.001	0.001	0	0	0	0	0.004	0.001	N	N	Y	Y
Geraniaceae	Geranium	Geranium nodosum	3	C	0.932	0.223	0.013	0.011	0.474	0.132	0.446	0.09	0.01	0.012	0.007	0.009	0	0	0	0	0	0	0	0	0.001	0	0	0	0.001	0.002	0	0.001	0.007	0.011	0	0.001	0.006	0.009	N	N	Y	Y
Geraniaceae	Geranium	Geranium pratense	7	D	0.568	0.27	0.139	0.062	0.242	0.129	0.187	0.092	0.317	0.273	0.411	0.607	0.022	0.039	0.121	0.213	0.019	0.024	0.012	0.02	0.019	0.033	0	0	0.086	0.148	0.02	0.027	0.013	0.018	0.005	0.01	0.136	0.315	Y	Y	Y	Y
Geraniaceae	Geranium	Geranium versicolor	4	D	0.369	0.188	0.048	0.058	0.183	0.077	0.138	0.061	0.243	0.404	0.19	0.127	0.005	0.01	0.178	0.349	0.006	0.004	0.016	0.018	0.007	0.011	0.001	0.002	0.011	0.009	0.005	0.007	0.009	0.011	0.005	0.006	0.059	0.06	Y	Y	Y	Y
Iridaceae	Iris	Iris pseudacorus	7	B	0.453	0.082	0.214	0.147	0.204	0.098	0.036	0.024	177.32	191.462	11445.1	18549.2	2.079	1.841	0.447	0.659	26.411	33.472	0	0	101.823	148.184	2.01	2.175	12.914	31.969	0.269	0.37	1.187	1.428	30.181	41.266	11370.9	18561.8	Y	Y	Y	Y
Iridaceae	Crocosmia	Crocosmia x crocosmiiflora	12	C	0.521	0.303	0.151	0.141	0.201	0.153	0.169	0.12	0.19	0.155	0.084	0.089	0	0	0.023	0.051	0.001	0.002	0.038	0.123	0.057	0.055	0	0	0.045	0.047	0.024	0.052	0.002	0.002	0	0.002	0	0.002	N	N	Y	Y
Iridaceae	Crocosmia	Crocosmia masoniorum	3	D	0.844	0.475	0.046	0.009	0.546	0.457	0.252	0.038	0.494	0.419	0.437	0.25	0.014	0.024	0.315	0.284	0.059	0.033	0.048	0.042	0	0	0.01	0.017	0.007	0.012	0.012	0.014	0.028	0.025	0	0	0.202	0.257	N	N	Y	Y
Lamiaceae	Calamintha	Calamintha nepetoides	3	A	0.488	0.009	0.198	0.084	0.173	0.028	0.116	0.05	0.011	0.007	0.002	0.001	0	0	0	0	0	0	0	0	0.001	0.001	0	0	0.001	0.001	0	0	0	0	0.009	0.008	0.001	0	N	N	N	N
Lamiaceae	Hyssopus	Hyssopus officinalis	5	A	0.983	0.53	0.466	0.244	0.309	0.163	0.209	0.129	0.009	0.008	0.002	0.002	0	0	0	0	0	0	0.004	0.004	0.001	0.001	0	0	0	0.001	0	0	0	0	0.004	0.006	0.001	0.001	Y	Y	Y	Y
Lamiaceae	Nepeta	Napeta racemosa	3	A	0.67	0.046	0.245	0.138	0.213	0.051	0.212	0.051	0.012	0.004	0.018	0.027	0	0	0	0	0	0	0	0	0.001	0.001	0	0	0	0	0	0	0	0	0.011	0.003	0.001	0.001	Y	Y	Y	Y
Lamiaceae	Satureja	Satureja montana	3	A	0.734	0.548	0.205	0.213	0.318	0.207	0.212	0.132	0.013	0.005	0.003	0	0	0	0	0	0	0	0	0	0.001	0	0	0	0.001	0.001	0	0	0	0	0.011	0.004	0.002	0	Y	Y	Y	Y
Lamiaceae	Prunella	Prunella vulgaris	5	B	0.352	0.177	0.094	0.171	0.228	0.092	0.031	0.024	38.021	48.418	150.081	212.211	3.213	5.487	9.76	15.513	1.772	3.132	0.001	0.001	0.002	0.004	0.901	1.41	20.212	28.098	0.201	0.385	0.742	1.023	1.217	2.114	93.361	159.377	Y	Y	Y	Y
Lamiaceae	Stachys	Stachys sylvatica	6	B	0.61	0.336	0.382	0.274	0.158	0.077	0.069	0.037	36.546	67.097	135.104	326.526	0.009	0.015	0.001	0.003	0.007	0.016	0.014	0.023	0.498	1.184	0.001	0.003	8.374	15.407	0	0	0.004	0.007	27.637	52.005	133.541	327.085	Y	Y	Y	Y
Lamiaceae	Tuecrium	Teucrium hircanicum	3	B	0.797	0.17	0.428	0.061	0.239	0.056	0.13	0.057	0.002	0.002	0.02	0.028	0	0	0	0	0	0	0	0	0.001	0.001	0	0	0	0	0	0	0	0	0	0	0.019	0.027	N	N	Y	Y
Lamiaceae	Stachys	Stachys germanica	3	C	0.982	0.152	0.649	0.234	0.228	0.045	0.106	0.068	0.014	0.013	0.013	0.007	0	0	0	0	0.001	0.001	0	0	0	0	0	0	0.001	0.001	0.002	0.003	0.01	0.013	0	0	0.012	0.007	N	Y	Y	Y
Lamiaceae	Lamium	Lamium album	13	E	1.05	0.67	0.328	0.382	0.636	0.437	0.088	0.132	6.002	5.986	0.468	0.284	0.007	0.027	0.036	0.06	0.015	0.021	0.098	0.089	0.051	0.177	0	0	5.627	5.96	0.085	0.306	0.059	0.056	0.024	0.024	0.134	0.147	Y	Y	Y	Y
Lamiaceae	Lavandula	Lavandula angustifolia	3	E	0.558	0.125	0.377	0.184	0.093	0.036	0.087	0.039	0.038	0.011	0.012	0.005	0	0	0	0	0	0	0	0	0.006	0.003	0	0	0.026	0.008	0	0	0	0	0.005	0.005	0.003	0.002	Y	Y	Y	Y
Lamiaceae	Salvia	Salvia coccinea	3	E	0.39	0.125	0.333	0.096	0.043	0.021	0.014	0.009	0.121	0.082	0.018	0.01	0.001	0.001	0.001	0.001	0.003	0.003	0.009	0.012	0	0	0	0	0.099	0.052	0.002	0.003	0.006	0.011	0	0	0.012	0.009	N	N	Y	Y
Lamiaceae	Salvia	Salvia pratensis	3	E	0.787	0.399	0.535	0.284	0.185	0.091	0.068	0.024	0.032	0.009	0.001	0.001	0	0	0	0	0	0	0.006	0.001	0	0	0	0	0.023	0.008	0.004	0.003	0	0	0	0	0	0	Y	Y	Y	Y
Lamiaceae	Stachys	Stachys officinalis	6	E	0.828	0.508	0.338	0.17	0.423	0.44	0.067	0.055	17.419	27.612	17.561	39.527	0.617	1.51	1.03	2.466	1.003	2.142	0.671	1.626	1.395	3.416	0	0	11.411	17.728	0.603	1.451	0.339	0.487	0.347	0.846	1.834	2.864	Y	Y	Y	Y
Lamiaceae	Agastache	Agastache nepetoides	3	F	0.685	0.551	0.382	0.235	0.276	0.315	0.027	0.013	0.009	0.004	0	0	0	0	0	0	0	0	0.007	0	0	0	0	0	0	0	0	0	0.002	0.004	0	0	0	0	N	N	Y	Y
Lamiaceae	Salvia	Salvia x sylvestis	3	F	0.628	0.175	0.295	0.131	0.242	0.055	0.091	0.023	0.002	0.001	0.002	0.001	0	0	0	0	0	0	0	0	0	0	0	0	0.001	0.001	0.001	0.001	0	0	0	0.001	0.001	0.001	N	N	Y	Y
Lamiaceae	Stachys	Stachys byzantina	4	F	1.46	1.44	0.792	0.637	0.519	0.646	0.145	0.155	1.667	3.304	0.069	0.133	0.106	0.213	0	0	0.527	1.054	0.937	1.874	0.001	0.001	0	0	0.086	0.172	0	0	0	0	0.01	0.007	0.001	0.001	Y	Y	Y	Y
Loasaceae	Loasa	Loasa triphylla	3	A	0.538	0.104	0.398	0.038	0.072	0.046	0.068	0.026	0.03	0.008	0.002	0.001	0	0	0	0	0	0	0	0	0.01	0.001	0	0	0.003	0.002	0	0	0	0	0.017	0.009	0.001	0.001	N	N	N	N
Lythraceae	Lythrum	Lythrum salicaria	3	B	0.741	0.188	0.424	0.213	0.208	0.067	0.109	0.025	0.184	0.273	0.206	0.356	0	0	0.038	0.066	0.063	0.109	0	0	0.002	0.002	0	0	0.013	0.011	0.068	0.111	0	0	0	0	0	0	Y	Y	Y	Y
Lythraceae	Lythrum	Lythrum virgatum	5	E	0.302	0.275	0.102	0.092	0.131	0.203	0.07	0.09	71.611	38.312	32.865	11.91	2.916	3	1.559	2.299	3.711	4.306	8.475	10.203	3.247	4.894	0.001	0.002	45.534	30.626	2.884	2.352	2.999	1.408	0.285	0.448	14.233	13.612	N	Y	Y	Y
Malvaceae	Lavatera	Lavatera x clementii	3	A	1.21	0.55	0.09	0.062	0.537	0.243	0.585	0.246	0.01	0.006	0.007	0.009	0	0	0.001	0.001	0.001	0	0	0	0.003	0.002	0	0	0.002	0.002	0	0	0	0	0.003	0.003	0	0	N	N	Y	Y
Malvaceae	Tilia	Tilia platyphyllos	3	C	1.35	0.744	0.679	0.465	0.368	0.137	0.305	0.148	0.664	0.701	0.146	0.177	0.014	0.023	0	0	0.01	0.018	0.03	0.048	0.41	0.71	0	0	0.028	0.029	0.142	0.124	0	0	0.031	0.053	0.05	0.048	Y	Y	Y	Y
Malvaceae	Malva	Malva alcea	8	F	0.618	0.886	0	0	0.331	0.469	0.287	0.417	15.307	12.898	11.058	8.53	0.226	0.499	0.228	0.281	0.4	0.357	7.649	14.582	3.266	2.625	0.001	0.002	0.433	1.225	0.022	0.061	2.197	5.776	0.886	1.407	1.936	3.746	Y	Y	Y	Y
Malvaceae	Malva	Malva moschata	11	F	0.541	0.787	0.069	0.225	0.253	0.293	0.22	0.279	8.601	10.872	3.954	4	0.236	0.456	0.035	0.082	0.278	0.334	4.248	10.538	2.128	3.378	0.001	0.003	0.366	1.213	0.301	0.997	0.054	0.085	0.954	2.248	1.271	2.575	Y	Y	Y	Y
Malvaceae	Tilia	Tilia x europea pallida	4	F	1.13	0.462	0.574	0.237	0.31	0.126	0.241	0.101	0.197	0.014	0.171	0.025	0	0	0.001	0.001	0.006	0.004	0.126	0.004	0	0	0	0	0.035	0.006	0.028	0.002	0	0	0.002	0	0.132	0.033	N	N	Y	Y
Myrsinaceae	Lysimachia	Lysimachia ephemerum	3	A	0.966	0.518	0.024	0.005	0.482	0.26	0.46	0.254	0.017	0.007	0.003	0	0	0	0	0	0	0	0.006	0.001	0	0	0	0	0	0	0	0	0	0	0.01	0.006	0.002	0	N	N	N	Y
Nyctaginaceae	Mirabilis	Mirabilis jalapa	6	B	0.789	0.964	0.3	0.402	0.24	0.267	0.249	0.312	32.521	21.463	102.062	75.956	0.103	0.253	4.684	2.008	0.522	1.217	15.326	17.07	3.588	2.641	0	0	1.038	1.723	3.407	1.939	1.939	1.392	1.914	3.949	36.013	36.08	N	N	N	N
Onagraceae	Epilobium	Epilobium fleischeri	3	A	0.159	0.033	0.014	0.013	0.086	0.025	0.059	0.02	0.009	0.009	0.003	0.003	0	0	0	0	0	0	0	0	0.001	0.001	0	0	0.001	0.001	0	0	0	0	0.006	0.007	0.001	0	N	N	Y	Y
Onagraceae	Chamerion	Chamaenerion angustifolium	28	B	0.548	0.291	0.124	0.121	0.269	0.154	0.155	0.082	0.338	0.584	1.029	3.195	0.112	0.569	0.015	0.057	0.075	0.176	0.037	0.028	0.018	0.033	0	0	0.034	0.036	0.014	0.046	0.028	0.045	0.006	0.014	0.036	0.062	Y	Y	Y	Y
Onagraceae	Epilobium	Epilobium hirsutum	10	B	0.414	0.234	0.01	0.021	0.255	0.194	0.148	0.09	14.25	17.912	604.258	829.119	0.457	0.889	0.009	0.03	1.561	2.183	0.049	0.088	4.415	12.599	0.372	0.529	1.313	4.109	0.035	0.04	2.412	5.568	3.627	6.443	592.494	817.817	Y	Y	Y	Y
Onagraceae	Fuchsia	Fuchsia regia	13	B	0.522	0.26	0.318	0.235	0.141	0.04	0.064	0.031	0.229	0.113	0.404	0.336	0.003	0.002	0	0	0.012	0.008	0	0	0.06	0.023	0	0	0.019	0.025	0.018	0.023	0.015	0.019	0.102	0.106	0.342	0.309	N	N	Y	Y
Onagraceae	Fuchsia	Fuchsia magellanica	15	F	0.56	0.345	0.293	0.235	0.215	0.13	0.052	0.039	8.121	11.55	9.245	9.282	0.221	0.499	0.153	0.531	0.26	0.41	4.748	11.842	1.967	2.598	0.001	0.002	0.191	0.678	0.371	1.364	0.158	0.358	0.05	0.163	2.38	4.945	Y	Y	Y	Y
Orobanchaceae	Rhinanthus	Rhinanthus minor	8	D	0.555	0.381	0.099	0.129	0.332	0.242	0.124	0.096	0.242	0.22	0.245	0.156	0.018	0.022	0.074	0.128	0.026	0.029	0	0	0.042	0.053	0	0	0.026	0.046	0.016	0.038	0.007	0.011	0.033	0.068	0.123	0.087	Y	Y	Y	Y
Orobanchaceae	Euphrasia	Euphrasia nemorosa	8	F	0.315	0.184	0.023	0.02	0.151	0.086	0.141	0.08	1.869	2.33	1.519	3.3	0.181	0.348	0.012	0.024	0.045	0.057	0.575	1.543	0.006	0.015	0	0	0.419	1.169	0.017	0.03	0.006	0.009	0.609	1.508	1.275	3.223	Y	Y	Y	Y
Plantaginaceae	Veronica	Veronica grandis	3	A	0.416	0.313	0.126	0.095	0.166	0.124	0.124	0.093	0.025	0.018	0.007	0.006	0	0	0	0	0	0	0	0	0.008	0.004	0	0	0.002	0.002	0.001	0.001	0	0	0.013	0.013	0.004	0.004	N	N	Y	Y
Plantaginaceae	Veronica	Veronica austriaca	3	B	1.22	1.03	0.001	0.001	0.617	0.518	0.606	0.514	5.77	6.634	16.839	18.423	0.265	0.459	0.124	0.215	0.438	0.367	0	0	2.217	3.529	0.001	0.001	2.25	3.897	0.036	0.062	0	0	0.44	0.762	14.995	20.265	N	N	Y	Y
Plantaginaceae	Veronica	Veronica longifolia	3	B	0.389	0.168	0.111	0.036	0.152	0.071	0.126	0.062	0.001	0.001	0.011	0.013	0	0	0	0	0	0	0	0	0.001	0.001	0	0	0	0	0	0	0	0	0	0	0.008	0.007	N	N	Y	Y
Plantaginaceae	Digitalis	Digitalis purpurea	7	C	1.19	0.644	0.562	0.28	0.555	0.387	0.075	0.104	0.154	0.117	0.06	0.101	0.001	0.004	0.007	0.019	0.006	0.016	0.019	0.05	0.069	0.085	0	0	0.013	0.017	0.03	0.032	0.005	0.013	0.003	0.008	0.007	0.017	Y	Y	Y	Y
Plantaginaceae	Penstemon	Penstemon davidsonii	3	C	0.91	1.08	0.356	0.383	0.307	0.383	0.247	0.316	0.007	0.004	0.007	0.001	0	0	0	0	0	0	0	0	0.001	0.002	0	0	0	0	0.001	0.001	0.004	0.004	0	0	0.007	0.001	N	N	Y	Y
Plantaginaceae	Penstemon	Penstemon hartwegii	5	C	0.49	0.257	0.307	0.262	0.141	0.061	0.043	0.032	0.03	0.015	0.041	0.057	0	0	0.001	0.001	0.001	0.001	0.002	0.004	0.004	0.004	0	0	0.004	0.008	0.005	0.004	0.012	0.016	0.002	0.003	0.035	0.049	N	N	Y	Y
Plantaginaceae	Veronica	Veronica spicata	4	C	1.35	1.48	0.252	0.343	0.69	0.721	0.412	0.478	5.801	5.183	1.377	1.128	0.86	0.999	0.036	0.073	0.421	0.4	0.149	0.298	2.75	5.475	0	0	1.057	1.888	0.02	0.04	0.211	0.298	0.298	0.595	0.588	0.888	Y	Y	Y	Y
Plantaginaceae	Veronica	Veronicastrum virginicum	7	C	0.356	0.123	0.186	0.075	0.108	0.07	0.063	0.045	0.011	0.007	0.005	0.005	0	0	0	0	0	0	0.002	0.003	0.002	0.003	0	0	0.002	0.003	0.002	0.003	0.002	0.004	0.001	0.001	0.004	0.006	Y	Y	Y	Y
Plantaginaceae	Linaria	Linaria vulgaris	3	E	0.801	0.489	0.417	0.557	0.329	0.27	0.055	0.02	0.897	0.725	0.255	0.114	0	0	0.084	0.08	0.051	0.008	0.094	0.043	0	0	0	0	0.454	0.775	0	0	0.098	0.042	0.116	0.106	0.032	0.039	Y	Y	Y	Y
Plumbaginaceae	Armeria	Armeria maritima	18	E	0.248	0.254	0.005	0.01	0.14	0.143	0.103	0.112	28.258	22.074	17.197	15.912	1.391	1.654	0.5	0.609	1.283	1.44	4.933	12.761	3.877	4.323	0.001	0.003	12.464	12.904	0.133	0.345	1.046	1.269	2.629	6.777	5.766	8.904	Y	Y	Y	Y
Polemoniaceae	Phlox	Phlox paniculata	3	C	0.595	0.185	0.306	0.115	0.185	0.047	0.105	0.025	0.026	0.013	0.006	0.003	0	0	0	0	0	0	0	0	0.003	0.001	0	0	0.002	0	0	0	0.02	0.013	0	0	0.004	0.003	N	N	N	N
Polygonaceae	Polygonum	Bistorta amplexicaulis	6	E	0.892	0.255	0.369	0.088	0.316	0.102	0.208	0.082	0.029	0.015	0.013	0.011	0	0	0.002	0.003	0.001	0.001	0.003	0.004	0.003	0.003	0	0	0.011	0.01	0.001	0.002	0.002	0.003	0.006	0.004	0.008	0.014	N	N	N	N
Primulaceae	Primula	Primula japonica	7	B	0.893	0.766	0.442	0.402	0.243	0.219	0.209	0.188	5.786	5.192	25.508	33.464	0.585	0.749	0.709	1.327	1.544	2.345	0.058	0.098	1.905	3.533	0	0	0.244	0.567	0.459	0.832	0.253	0.559	0.029	0.05	18.463	25.894	N	N	Y	Y
Ranunculaceae	Ranunculus	Ranunculus acris	6	F	0.358	0.154	0.201	0.122	0.103	0.16	0.054	0.066	3.721	2.482	3.407	4.214	0.438	0.256	0.076	0.187	0.337	0.296	1.586	2.442	0.012	0.03	0	0	0.481	1.085	0.02	0.048	0.709	0.51	0.062	0.151	2.456	3.767	Y	Y	Y	Y
Rosaceae	Potentilla	Potentilla reptans	5	B	0.394	0.088	0.007	0.005	0.2	0.045	0.188	0.045	69.016	64.18	622.584	630.19	0.393	0.285	0	0	0.788	1.012	0	0	29.841	28.027	0.512	1.126	7.257	15.802	0.036	0.032	0.144	0.2	30.045	36.695	601.44	632.717	Y	Y	Y	Y
Rosaceae	Prunus	Prunus cerasifera	3	D	0.349	0.168	0.187	0.115	0.084	0.051	0.078	0.049	0.342	0.208	0.183	0.112	0	0	0.013	0.023	0.159	0.129	0.038	0.051	0.029	0.051	0	0	0	0	0.041	0.058	0.045	0.064	0.017	0.026	0.075	0.085	Y	Y	Y	Y
Rosaceae	Rubus	Rubus fructicosus	5	E	0.757	0.345	0.097	0.109	0.344	0.185	0.317	0.226	0.861	0.862	0.65	0.723	0.005	0.012	0.003	0.007	0.069	0.084	0.276	0.345	0.083	0.123	0	0	0.378	0.807	0.009	0.015	0.024	0.028	0.014	0.03	0.034	0.069	N	N	Y	Y
Scrophulariaceae	Buddleja	Buddleja fallowiana	3	A	0.518	0.13	0.209	0.053	0.172	0.042	0.137	0.035	0.024	0.004	0.008	0.003	0	0	0	0	0	0	0	0	0.008	0	0	0	0.003	0.001	0	0	0	0	0.012	0.003	0.005	0.004	N	N	Y	Y
Scrophulariaceae	Buddleja	Buddleja davidii	3	C	0.719	0.477	0.198	0.315	0.275	0.164	0.246	0.149	0.972	0.528	1.143	1.733	0.008	0.014	0	0	0	0	0	0	0.742	0.458	0	0	0.003	0.005	0.182	0.224	0.026	0.041	0.01	0.017	0	0	Y	Y	Y	Y
Solanaceae	Nicotina	Nicotiana sylvestris	3	D	0.406	0.261	0.115	0.099	0.156	0.103	0.134	0.088	0.004	0.002	0.003	0.001	0	0	0.002	0.002	0	0	0.001	0	0	0	0	0	0	0	0	0	0	0	0	0	0	0	N	N	N	N
Solanaceae	Browallia	Browallia americana	3	E	1.19	0.477	0.362	0.203	0.427	0.206	0.399	0.18	0.018	0.005	0.005	0.002	0.001	0	0.001	0	0.001	0.001	0.003	0	0	0	0	0	0.009	0.002	0	0	0.002	0.001	0.001	0.001	0.003	0.002	N	N	N	N
Solanaceae	Petunia	Petunia axillaris	3	F	0.768	0.243	0.325	0.169	0.227	0.136	0.216	0.145	0.008	0.002	0.003	0.003	0	0	0	0	0	0	0.005	0.001	0	0	0	0	0	0.001	0	0	0.002	0.001	0	0	0.002	0.002	N	N	Y	Y
Tropaeolaceae	Tropaeolum	Tropaeolum speciosum	5	B	0.805	0.353	0.398	0.11	0.299	0.23	0.109	0.047	0.26	0.217	1.209	1.029	0.003	0.008	0.092	0.125	0.026	0.036	0.059	0.05	0.003	0.007	0.003	0.006	0.022	0.031	0.017	0.023	0.026	0.036	0.01	0.014	0.209	0.302	N	Y	Y	Y
Verbenaceae	Verbena	Verbena bonariensis	3	A	0.72	0.239	0.049	0.011	0.318	0.114	0.352	0.135	0.016	0.001	0.004	0.001	0	0	0	0	0	0	0	0	0.001	0	0	0	0	0	0	0	0	0	0.014	0	0.002	0	Y	Y	Y	Y
